# The mechanism of cysteine sensing by LRRC58

**DOI:** 10.64898/2026.11.03.763985

**Authors:** Emma C. Fink, Hilina B. Woldemichael, Nikhit Kambdur, Muneeb A. Sharif, Talya S. Levitz, Bindu Srinivasu, Marie Blickling, Bingsen Zhang, Jiuchun Zhang, Yaoyu Wang, Filipe Cabreiro, Thomas E. Wales, Eric S. Fischer, Edward T. Chouchani

## Abstract

Cysteine is essential for life but toxic in excess. Cells and tissues are exposed to elevated cysteine from endogenous sources and the environment yet maintain low intracellular concentrations to sustain life. Here we identify a mechanism for sensing cysteine to control its abundance and prevent toxicity and premature death. Using cryo-electron microscopy we determine structures of the CRL5^LRRC58^ E3 ligase alone and in complex with the cysteine-catabolizing enzyme CDO1. We show that CDO1 interacts with LRRC58 in the vicinity of a zinc-coordinating cysteine motif, within which Cys296 becomes covalently modified upon cysteine exposure. Covalent modification of Cys296 and zinc ejection from this motif drive large structural rearrangements of LRRC58 relayed through Cys319, which destabilize CDO1 binding and position LRRC58 Lys111 for autoubiquitylation. This reorientation of LRRC58 permits CDO1 accumulation, thereby lowering intracellular cysteine. Mutation of Cys319 abrogates inhibitory rearrangement of LRRC58 upon cysteine modification. This renders the ligase constitutively active and prevents CDO1 stabilization, thereby driving systemic cysteine accumulation and premature death in animals. These findings establish the molecular basis of homeostatic cysteine sensing by LRRC58 and demonstrate its essential role in maintaining cysteine concentrations compatible with healthy life.

---

The sulfur-containing amino acid cysteine plays a vital role in numerous biological processes and is essential for life. Cysteine is produced endogenously from transsulfuration and protein breakdown or is obtained directly from dietary sources. Cysteine is a necessary precursor for protein synthesis and various essential biomolecules including glutathione (GSH), coenzyme A, and inorganic sulfur-containing compounds. While essential, cysteine’s cellular abundance must be strictly regulated as its accumulation is toxic, a phenomenon observed widely across evolution^1–7^. Elevated intracellular cysteine drives profound mitochondrial dysfunction and promotes iron-dependent cytotoxicity^1,6,8^. Excess cysteine is damaging to animal tissues^9–12^ and is associated with numerous chronic diseases in humans. In particular, elevated cysteine is associated with rheumatoid arthritis^13^, neurodegenerative diseases^14^, cardiometabolic disorders^15,16^, and increased biological aging and mortality^17^.

Cysteine’s dual nature as both an essential metabolite and one that becomes toxic in excess necessitates mechanism(s) that sense and control its abundance. It has been appreciated for decades that healthy cells and tissues maintain low concentrations of cysteine^18,19^ despite frequent fluctuations in endogenous cysteine production and exposure to cysteine from the diet^19^. While these longstanding observations support the existence of a putative cysteine sensor, a mechanistic basis for cysteine sensing has remained elusive.

As cellular cysteine is derived from multiple sources, we reasoned that an efficient mechanism for maintaining low cysteine concentrations would act through regulation of its catabolism. The enzyme cysteine dioxygenase 1 (CDO1) is a major catabolic route for cysteine in cells. Seminal studies by Martha Stipanuk and colleagues demonstrated that CDO1 protein abundance is sensitive to dietary cysteine intake. For example, CDO1 protein and activity in the liver are barely detectable on sulfur-depleted diets, but increase rapidly upon dietary intake of cysteine or cysteine precursors^20,21^. Remarkably, these cysteine-driven changes in CDO1 protein abundance are post-translational and depend on the ubiquitin-proteasome system^22^. Together, these findings suggest that a molecular rheostat exists to regulate intracellular cysteine levels through degradation of CDO1.

We discovered that LRRC58 is the substrate receptor of an E3 ubiquitin ligase that targets CDO1 for proteasomal degradation^23^; a finding subsequently corroborated by independent studies^24,25^. In cells, LRRC58 assembles with CUL2 or CUL5, RBX1 or RBX2, ELOB, and ELOC (CRL^LRRC58^) to ubiquitylate CDO1 and mediate its subsequent degradation by the proteasome. This process is active when cysteine is scarce and inhibited when cysteine is supplied to cells^23–25^. These studies established the machinery responsible for CDO1 turnover but left unresolved the central question of how cysteine is sensed: does CRL^LRRC58^ detect cysteine directly, or does it respond to a cysteine-derived signal or an upstream intermediary? Moreover, whether this complex maintains cysteine homeostasis and protects cells from cysteine toxicity also remained unknown. Here, using structural, biophysical, and biochemical approaches, we identify LRRC58 itself as a direct cysteine sensor and reveal how cysteine recognition controls CDO1 degradation. We further demonstrate that this sensing mechanism is essential to restrain intracellular cysteine accumulation and sustain organismal viability, establishing both the molecular basis and physiological importance of this cysteine homeostatic circuit.
