## Supplementary material for "The mechanism of cysteine sensing by LRRC58": Table S1

### Sheet: table_one
	Structure of CDO1-CRL5-LRRC58	Apo-CRL5 LRRC58	Cystine-CRL5-LRRC58
Microscope	Titan Krios	Titan Krios	Titan Krios
Voltage (kV)	300 kV	300 kV	300 kV
Camera	Falcon 4i	Falcon 4i	Falcon 4i
Magnification	165K	165K	165K
Pixel size (Å)	0.7336	0.7336	0.7336
Total electron exposure (e−/Å2)	50	50	50
Tilt	None/30°	None	None
Data collection software	SerialEM	SerialEM	SerialEM
Micrographs collected	57137	19992	60246
Total extracted particles	14587343	4400640	18325440
Defocus range (μm)	-2.0 to -0.9	-2.0 to -0.9	-2.0 to -0.9
EMDB	EMD-79119, EMD-79114, EMD-79115, EMD-79116	EMD-79124	EMD-79125
PDB	38SU
Symmetry	C1	C1	C1
Final particles used	2468276	82352	84100
Map resolution (Å)	2.92	3.92	4.68
Map resolution range (Å)	2.92-3.13
FSC threshold	0.143	0.143	0.143
Model
=================================================
Composition (#)
Chains	9
Atoms	24172 (Hydrogens: 11371)
Residues	Protein: 1593 Nucleotide: 0
Water	0
Ligands	FE: 1 , ZN:4
Bonds (RMSD)
Length (‚Ñ´) (# > 4œÉ)	0.004 (0)
Angles (¬∞) (# > 4œÉ)	0.988 (0)
MolProbity score	1.79
Clash score	6.2
Ramachandran plot (%)
Outliers	0.13
Allowed	6.83
Favored	93.04
Rama-Z (Ramachandran plot Z-score, RMSD)
whole (N = 1581)	-0.25 (0.23)
helix (N = 681)	1.63 (0.22)
sheet (N = 164)	-1.40 (0.43)
loop (N = 736)	-1.67 (0.23)
Rotamer outliers (%)	0.56
CŒ≤ outliers (%)	NA
Peptide plane (%)
Cis proline/general	0.0/0.0
Twisted proline/general	0.0/0.0
CaBLAM outliers (%)	4.65
ADP (B-factors)
Iso/Aniso (#)	12801/0
min/max/mean
Protein	0.07/223.29/81.77
Nucleotide
Ligand	39.86/207.63/119.18
Water	---
Occupancy
Mean	1
occ = 1 (%)	100
0 < occ < 1 (%)	0
occ > 1 (%)	0
Data
=================================================
Box	Box
Lengths (‚Ñ´)	119.58, 117.38, 184.13
Angles (¬∞)	90.00, 90.00, 90.00
Supplied Resolution (‚Ñ´)	2.9
Resolution Estimates (‚Ñ´)	Masked Unmasked
d FSC (half maps; 0.143)	2.9 2.9
d 99 (full/half1/half2)	3.5/1.6/1.6 3.5/1.5/1.5
d model	3.3 3.3
d FSC model (0/0.143/0.5)	2.8/2.9/3.2 2.9/2.9/3.2
Map min/max/mean	-0.357811
Model vs. Data
=================================================
CC (mask)	0.81
CC (box)	0.84
CC (peaks)	0.74
CC (volume)	0.8
Mean CC for ligands	0.54
