## Supplementary material for "The mechanism of cysteine sensing by LRRC58": Table S2

### Sheet: README
Table S2. Whole-worm quantitative proteomics: LRR-2(C330A) vs. wild-type C. elegans
Overview	This table lists proteins identified as significantly up- or down-regulated from the comparative mass spectrometry-based proteomics experiment comparing LRR-2(C330A) mutant animals to wild-type (N2) C. elegans. Proteins were filtered from the full quantified proteome based on the significance thresholds described below and split into two tabs corresponding to the up- and down-regulated arms of th…
Sheet name	Description
Sig. down proteins	Proteins significantly decreased in LRR-2(C330A) vs. WT (n = 21 proteins).
Sig. up proteins	Proteins significantly increased in LRR-2(C330A) vs. WT (n = 16 proteins).
Column	Definition
Protein.Group	UniProt accession number(s) for the identified protein group; multiple accessions separated by ';' indicate proteins not distinguished by unique peptides.
Genes	C. elegans gene name (WormBase gene symbol) or sequence name if unnamed.
First.Protein.Description	UniProt/WormBase functional description of the representative protein in the group.
log2FC	Log2 fold change in protein abundance, LRR-2(C330A) relative to WT. Positive = increased in mutant; negative = decreased in mutant.
p_value	Nominal p-value from the differential abundance statistical test (two-sided).
FDR	Benjamini-Hochberg false discovery rate-adjusted p-value (q-value).
neg_log10_FDR	-log10(FDR), provided for convenience for volcano plot axis values.
Significance thresholds
Proteins included in these tabs satisfy both: FDR (Benjamini-Hochberg) < 0.05 AND |log2FC| > 1.

### Sheet: Sig. down proteins
Protein.Group	Genes	First.Protein.Description	log2FC	p_value	FDR	neg_log10_FDR
Q23044	CELE_T22B7.7	HotDog ACOT-type domain-containing protein	-2.3641	7.30139e-06	0.0031396	2.50313
G5ECX9	cdr-2	CaDmium Responsive	-1.00129	1.52796e-05	0.00524098	2.28059
G5ECA2	CELE_F29C6.1	TCTP domain-containing protein	-1.62885	1.90318e-05	0.00569299	2.24466
A0A061ACH9;Q18679	C47E12.3	alpha-1,2-Mannosidase (EC 3.2.1.-)	-5.21016	2.78166e-05	0.0073607	2.13308
Q21603	ugt-62	UDP-glucuronosyltransferase (EC 2.4.1.17)	-1.11211	3.70941e-05	0.00911455	2.04026
Q20893	cdo-1	Cysteine dioxygenase 1 (CDO) (EC 1.13.11.20)	-2.39533	5.07216e-05	0.0113537	1.94486
Q21355	gst-4	Glutathione S-transferase 4 (EC 2.5.1.18) (CeGST1) (GST class-sigma)	-1.13981	5.84409e-05	0.0117224	1.93098
Q336L1	B0205.13	NADH dehydrogenase [ubiquinone] 1 alpha subcomplex subunit 1	-1.7016	5.96343e-05	0.0117224	1.93098
O45625	nhj-1	MRG domain-containing protein	-6.55268	8.52462e-05	0.0151598	1.81931
N1NV11	CELE_F17C11.13	PGG domain-containing protein	-5.72017	0.000116335	0.0168746	1.77277
P55216	cth-2	Putative cystathionine gamma-lyase 2 (EC 4.4.1.1) (Gamma-cystathionase)	-1.29844	0.00012049	0.0169177	1.77166
Q17705	C06B3.6	DUF3444 domain-containing protein	-1.29453	0.00015535	0.0190859	1.71929
G5ECF6	CELE_F07B7.2	Retrotransposon protein	-3.40414	0.000179681	0.0196223	1.70725
D3KFT5	dhs-31	C-factor	-8.40142	0.000186968	0.0200991	1.69682
A0A0K3AQW3	cip-2a	CIP2A N-terminal domain-containing protein	-1.13817	0.000329593	0.0287038	1.54206
O45904	lec-1	Galectin	-3.81863	0.000598098	0.04171	1.37976
Q09551	asah-2	Probable acid ceramidase (AC) (ACDase) (Acid CDase) (EC 3.5.1.23) (Acylsphingosine deacylase) (N-acylsphingosine amidohydrolase)	-1.22205	0.000604583	0.04171	1.37976
O45443	clec-65	C-type lectin domain-containing protein	-1.35465	0.00065928	0.0429338	1.3672
L8E6L7	CELE_Y69H2.3	Follistatin-like domain-containing protein	-1.47691	0.000673961	0.0429338	1.3672
O45445	clec-66	C-type lectin domain-containing protein	-1.5577	0.000793207	0.0444838	1.3518
Q9NAK5	clec-4	C-type LECtin	-1.99864	0.000918521	0.0467154	1.33054

### Sheet: Sig. up proteins
Protein.Group	Genes	First.Protein.Description	log2FC	p_value	FDR	neg_log10_FDR
Q19805	CELE_F26A1.1	Non-structural maintenance of chromosomes element 4	4.48259	6.64739e-08	0.00022867	3.64079
C6KRP5	sqrd-1	Sulfide:quinone oxidoreductase, mitochondrial (EC 1.8.5.8) (Sulfide quinone oxidoreductase)	1.76737	5.1383e-07	0.00070703	3.15056
O45679	cysl-2	Bifunctional L-3-cyanoalanine synthase/cysteine synthase (CAS) (EC 2.5.1.47) (EC 4.4.1.9) (O-acetylserine (thiol)-lyase 2) (OAS-TL)	1.32682	2.46055e-06	0.00176503	2.75325
O01593	rips-1	Methyltransferase domain-containing protein	2.40153	2.822e-06	0.00176503	2.75325
Q9XXR3	hmit-1.1	Proton myo-inositol cotransporter hmit-1.1 (H(+)-myo-inositol cotransporter hmit-1.1) (H(+)-myo-inositol symporter hmit-1.1)	4.62493	3.88183e-06	0.00222558	2.65256
P24896	nduo-5	NADH-ubiquinone oxidoreductase chain 5 (EC 7.1.1.2) (NADH dehydrogenase subunit 5)	1.30937	5.58057e-06	0.00274245	2.56186
O16406	C36C5.12	UPF0376 protein C36C5.12	4.69594	6.86444e-06	0.0031396	2.50313
Q09266	ttc-39B	Tetratricopeptide repeat protein ttc-39B (Tetratricopeptide repeat domain protein related)	6.97421	8.5227e-06	0.00344919	2.46228
Q9BL59;V6CLS8;V6CLX0	CELE_Y65B4A.2	Peptidase C1A papain C-terminal domain-containing protein	4.37326	9.22129e-06	0.00352458	2.45289
Q93701	gst-19	glutathione transferase (EC 2.5.1.18) (GST class-sigma)	4.93974	1.8665e-05	0.00569299	2.24466
O44989	col-49	Cuticle collagen 49	3.02933	2.54887e-05	0.00701448	2.154
O62024	clec-222	C-type LECtin	1.46077	5.28077e-05	0.0113537	1.94486
Q20412	ndub-2	Probable NADH dehydrogenase [ubiquinone] 1 beta subcomplex subunit 2, mitochondrial	1.05516	8.59346e-05	0.0151598	1.81931
Q9XWJ5;Q9XWJ6	ndub-8	NADH dehydrogenase [ubiquinone] 1 beta subcomplex subunit 8, mitochondrial	1.06445	0.000109163	0.0168746	1.77277
O18015;Q52GX6	grl-7	Ground-like domain-containing protein	3.91833	0.000172291	0.0193889	1.71245
Q02330	sma-2	Dwarfin sma-2 (MAD protein homolog 1)	3.34843	0.000840339	0.0462523	1.33487
