## Supplementary material for "The mechanism of cysteine sensing by LRRC58": Table S3

### Sheet: Prime editing_CRISPR sequences
Oligonucleotides used in this study
Name / ID	Sequence (5'→3')	Type / Purpose	Target locus / gene
Prime editing (LRRC58 C319A knock-in)
epegRNA_C319A_spacer	GACAAGTAGTGCATCAGTGGG	epegRNA spacer	LRRC58 (C319)
epegRNA_C319A_extension	TGTGGACTTCGCTGGGAAGTATCGCCTCCCACTGATGCACTAC	epegRNA PBS/RTT 3' extension	LRRC58 (C319)
nicksgRNA_C319A	GATTAAATTTGTGGACTTCGC	PE3 nicking sgRNA	LRRC58
Sanger genotyping primers
LRRC58_C319_geno_F	GAAGATGGTGTATGACATTTCTCC	Genotyping PCR, forward	LRRC58 (C319 locus)
LRRC58_C319_geno_R	TCTAAACATGGGACTGGACTCATT	Genotyping PCR, reverse	LRRC58 (C319 locus)
CRISPR LRRC58 knockout
LRRC58_sgRNA	ACCGTCTGGTGTCGCTGCCA	CRISPR sgRNA	LRRC58
Amplicon sequencing primers
LRRC58_AmpliconPCR_F	ACACTCTTTCCCTACACGACGCTCTTCCGATCTCGAGACGCTGGAGTCTGAG	Amplicon-seq PCR1, forward	LRRC58
LRRC58_AmpliconPCR_R	GTGACTGGAGTTCAGACGTGTGCTCTTCCGATCTGGTTGTTCTTGGCCAGCAG	Amplicon-seq PCR1, reverse	LRRC58
PCR2_index_F	AATGATACGGCGACCACCGAGATCTACAC(n)10ACACTCTTTCCCTACACGACGCTC	Amplicon-seq PCR2, forward index	—
PCR2_index_R	CAAGCAGAAGACGGCATACGAGAT(n)10 GTGACTGGAGTTCAGACGTGTGCT	Amplicon-seq PCR2, reverse index	—

### Sheet: LRRC58 expression vectors
Mutation	Insert Sequence in pTwist Lenti CMV BSD
FLAG-LRRC58(WT)	GCCGCCACCATGGATTATAAGGATGACGATGATAAAATGGAGGAGGCCGGAGCAGCGGTGGTCACGGCCGGGGAGGCCGAACTGAACTGGTCCCGCCTCAGCGTGTCCACCGAGACGCTGGAGTCTGAGCTGGAGGCGCGGGGGGAGGAGCGGCGCGGGGCGCGGGAGGCGCTGCTGCGGCTGCTGCTGCCTCACAACCGTCTGGTGTCGCTGCCACGGGCGCTGGGCAGCGGCTTCCCGCACCTCCAGCTGCTGGACGTGAGCGGCAACGCGTTGACCGCGCTCGGGCCGGAGCTGCTCGCTCTGCGCGGCCTGCGCACGCTGCTGGCCAAGAACAACCGGCTCGGCGGGCCCAGTGCGCTGCCCAAGGGCCTGGCCCAGTCGCCGCTCTGCCGCAGC…
FLAG-LRRC58(K111R)	GCCGCCACCATGGATTATAAGGATGACGATGATAAAATGGAGGAGGCCGGAGCAGCGGTGGTCACGGCCGGGGAGGCCGAACTGAACTGGTCCCGCCTCAGCGTGTCCACCGAGACGCTGGAGTCTGAGCTGGAGGCGCGGGGGGAGGAGCGGCGCGGGGCGCGGGAGGCGCTGCTGCGGCTGCTGCTGCCTCACAACCGTCTGGTGTCGCTGCCACGGGCGCTGGGCAGCGGCTTCCCGCACCTCCAGCTGCTGGACGTGAGCGGCAACGCGTTGACCGCGCTCGGGCCGGAGCTGCTCGCTCTGCGCGGCCTGCGCACGCTGCTGGCCAAGAACAACCGGCTCGGCGGGCCCAGTGCGCTGCCCAGGGGCCTGGCCCAGTCGCCGCTCTGCCGCAGC…
FLAG-LRRC58(C119A)	GCCGCCACCATGGATTATAAGGATGACGATGATAAAATGGAGGAGGCCGGAGCAGCGGTGGTCACGGCCGGGGAGGCCGAACTGAACTGGTCCCGCCTCAGCGTGTCCACCGAGACGCTGGAGTCTGAGCTGGAGGCGCGGGGGGAGGAGCGGCGCGGGGCGCGGGAGGCGCTGCTGCGGCTGCTGCTGCCTCACAACCGTCTGGTGTCGCTGCCACGGGCGCTGGGCAGCGGCTTCCCGCACCTCCAGCTGCTGGACGTGAGCGGCAACGCGTTGACCGCGCTCGGGCCGGAGCTGCTCGCTCTGCGCGGCCTGCGCACGCTGCTGGCCAAGAACAACCGGCTCGGCGGGCCCAGTGCGCTGCCCAAGGGCCTGGCCCAGTCGCCGCTCGCCCGCAGC…
FLAG-LRRC58(C131A)	GCCGCCACCATGGATTATAAGGATGACGATGATAAAATGGAGGAGGCCGGAGCAGCGGTGGTCACGGCCGGGGAGGCCGAACTGAACTGGTCCCGCCTCAGCGTGTCCACCGAGACGCTGGAGTCTGAGCTGGAGGCGCGGGGGGAGGAGCGGCGCGGGGCGCGGGAGGCGCTGCTGCGGCTGCTGCTGCCTCACAACCGTCTGGTGTCGCTGCCACGGGCGCTGGGCAGCGGCTTCCCGCACCTCCAGCTGCTGGACGTGAGCGGCAACGCGTTGACCGCGCTCGGGCCGGAGCTGCTCGCTCTGCGCGGCCTGCGCACGCTGCTGGCCAAGAACAACCGGCTCGGCGGGCCCAGTGCGCTGCCCAAGGGCCTGGCCCAGTCGCCGCTCTGCCGCAGC…
FLAG-LRRC58(C170A)	GCCGCCACCATGGATTATAAGGATGACGATGATAAAATGGAGGAGGCCGGAGCAGCGGTGGTCACGGCCGGGGAGGCCGAACTGAACTGGTCCCGCCTCAGCGTGTCCACCGAGACGCTGGAGTCTGAGCTGGAGGCGCGGGGGGAGGAGCGGCGCGGGGCGCGGGAGGCGCTGCTGCGGCTGCTGCTGCCTCACAACCGTCTGGTGTCGCTGCCACGGGCGCTGGGCAGCGGCTTCCCGCACCTCCAGCTGCTGGACGTGAGCGGCAACGCGTTGACCGCGCTCGGGCCGGAGCTGCTCGCTCTGCGCGGCCTGCGCACGCTGCTGGCCAAGAACAACCGGCTCGGCGGGCCCAGTGCGCTGCCCAAGGGCCTGGCCCAGTCGCCGCTCTGCCGCAGC…
FLAG-LRRC58(C197A)	GCCGCCACCATGGATTATAAGGATGACGATGATAAAATGGAGGAGGCCGGAGCAGCGGTGGTCACGGCCGGGGAGGCCGAACTGAACTGGTCCCGCCTCAGCGTGTCCACCGAGACGCTGGAGTCTGAGCTGGAGGCGCGGGGGGAGGAGCGGCGCGGGGCGCGGGAGGCGCTGCTGCGGCTGCTGCTGCCTCACAACCGTCTGGTGTCGCTGCCACGGGCGCTGGGCAGCGGCTTCCCGCACCTCCAGCTGCTGGACGTGAGCGGCAACGCGTTGACCGCGCTCGGGCCGGAGCTGCTCGCTCTGCGCGGCCTGCGCACGCTGCTGGCCAAGAACAACCGGCTCGGCGGGCCCAGTGCGCTGCCCAAGGGCCTGGCCCAGTCGCCGCTCTGCCGCAGC…
FLAG-LRRC58(C296A)	GCCGCCACCATGGATTATAAGGATGACGATGATAAAATGGAGGAGGCCGGAGCAGCGGTGGTCACGGCCGGGGAGGCCGAACTGAACTGGTCCCGCCTCAGCGTGTCCACCGAGACGCTGGAGTCTGAGCTGGAGGCGCGGGGGGAGGAGCGGCGCGGGGCGCGGGAGGCGCTGCTGCGGCTGCTGCTGCCTCACAACCGTCTGGTGTCGCTGCCACGGGCGCTGGGCAGCGGCTTCCCGCACCTCCAGCTGCTGGACGTGAGCGGCAACGCGTTGACCGCGCTCGGGCCGGAGCTGCTCGCTCTGCGCGGCCTGCGCACGCTGCTGGCCAAGAACAACCGGCTCGGCGGGCCCAGTGCGCTGCCCAAGGGCCTGGCCCAGTCGCCGCTCTGCCGCAGC…
FLAG-LRRC58(C296H)	GCCGCCACCATGGATTATAAGGATGACGATGATAAAATGGAGGAGGCCGGAGCAGCGGTGGTCACGGCCGGGGAGGCCGAACTGAACTGGTCCCGCCTCAGCGTGTCCACCGAGACCCTGGAGTCTGAGCTGGAGGCGCGGGGGGAGGAGCGGCGCGGGGCGCGGGAGGCGCTGCTGCGGCTGCTGCTGCCTCACAACCGTCTGGTGTCGCTGCCACGGGCGCTGGGCAGCGGCTTCCCGCACCTCCAGCTGCTGGACGTGAGCGGCAACGCGTTGACCGCGCTCGGGCCGGAGCTGCTCGCTCTGCGCGGCCTGCGCACGCTGCTGGCCAAGAACAACCGGCTCGGCGGGCCCAGTGCGCTGCCCAAGGGCCTGGCCCAGTCGCCGCTCTGCCGCAGC…
FLAG-LRRC58(C296S)	GCCGCCACCATGGATTATAAGGATGACGATGATAAAATGGAGGAGGCCGGAGCAGCGGTGGTCACGGCCGGGGAGGCCGAACTGAACTGGTCCCGCCTCAGCGTGTCCACCGAGACGCTGGAGTCTGAGCTGGAGGCGCGGGGGGAGGAGCGGCGCGGGGCGCGGGAGGCGCTGCTGCGGCTGCTGCTGCCTCACAACCGTCTGGTGTCGCTGCCACGGGCGCTGGGCAGCGGCTTCCCGCACCTCCAGCTGCTGGACGTGAGCGGCAACGCGTTGACCGCGCTCGGGCCGGAGCTGCTCGCTCTGCGCGGCCTGCGCACGCTGCTGGCCAAGAACAACCGGCTCGGCGGGCCCAGTGCGCTGCCCAAGGGCCTGGCCCAGTCGCCGCTCTGCCGCAGC…
FLAG-LRRC58(C301A)	GCCGCCACCATGGATTATAAGGATGACGATGATAAAATGGAGGAGGCCGGAGCAGCGGTGGTCACGGCCGGGGAGGCCGAACTGAACTGGTCCCGCCTCAGCGTGTCCACCGAGACGCTGGAGTCTGAGCTGGAGGCGCGGGGGGAGGAGCGGCGCGGGGCGCGGGAGGCGCTGCTGCGGCTGCTGCTGCCTCACAACCGTCTGGTGTCGCTGCCACGGGCGCTGGGCAGCGGCTTCCCGCACCTCCAGCTGCTGGACGTGAGCGGCAACGCGTTGACCGCGCTCGGGCCGGAGCTGCTCGCTCTGCGCGGCCTGCGCACGCTGCTGGCCAAGAACAACCGGCTCGGCGGGCCCAGTGCGCTGCCCAAGGGCCTGGCCCAGTCGCCGCTCTGCCGCAGC…
FLAG-LRRC58(C301H)	GCCGCCACCATGGATTATAAGGATGACGATGATAAAATGGAGGAGGCCGGAGCAGCGGTGGTCACGGCCGGGGAGGCCGAACTGAACTGGTCCCGCCTCAGCGTGTCCACCGAGACCCTGGAGTCTGAGCTGGAGGCGCGGGGGGAGGAGCGGCGCGGGGCGCGGGAGGCGCTGCTGCGGCTGCTGCTGCCTCACAACCGTCTGGTGTCGCTGCCACGGGCGCTGGGCAGCGGCTTCCCGCACCTCCAGCTGCTGGACGTGAGCGGCAACGCGTTGACCGCGCTCGGGCCGGAGCTGCTCGCTCTGCGCGGCCTGCGCACGCTGCTGGCCAAGAACAACCGGCTCGGCGGGCCCAGTGCGCTGCCCAAGGGCCTGGCCCAGTCGCCGCTCTGCCGCAGC…
FLAG-LRRC58(C301S)	GCCGCCACCATGGATTATAAGGATGACGATGATAAAATGGAGGAGGCCGGAGCAGCGGTGGTCACGGCCGGGGAGGCCGAACTGAACTGGTCCCGCCTCAGCGTGTCCACCGAGACGCTGGAGTCTGAGCTGGAGGCGCGGGGGGAGGAGCGGCGCGGGGCGCGGGAGGCGCTGCTGCGGCTGCTGCTGCCTCACAACCGTCTGGTGTCGCTGCCACGGGCGCTGGGCAGCGGCTTCCCGCACCTCCAGCTGCTGGACGTGAGCGGCAACGCGTTGACCGCGCTCGGGCCGGAGCTGCTCGCTCTGCGCGGCCTGCGCACGCTGCTGGCCAAGAACAACCGGCTCGGCGGGCCCAGTGCGCTGCCCAAGGGCCTGGCCCAGTCGCCGCTCTGCCGCAGC…
FLAG-LRRC58(C308A)	GCCGCCACCATGGATTATAAGGATGACGATGATAAAATGGAGGAGGCCGGAGCAGCGGTGGTCACGGCCGGGGAGGCCGAACTGAACTGGTCCCGCCTCAGCGTGTCCACCGAGACGCTGGAGTCTGAGCTGGAGGCGCGGGGGGAGGAGCGGCGCGGGGCGCGGGAGGCGCTGCTGCGGCTGCTGCTGCCTCACAACCGTCTGGTGTCGCTGCCACGGGCGCTGGGCAGCGGCTTCCCGCACCTCCAGCTGCTGGACGTGAGCGGCAACGCGTTGACCGCGCTCGGGCCGGAGCTGCTCGCTCTGCGCGGCCTGCGCACGCTGCTGGCCAAGAACAACCGGCTCGGCGGGCCCAGTGCGCTGCCCAAGGGCCTGGCCCAGTCGCCGCTCTGCCGCAGC…
FLAG-LRRC58(C309A)	GCCGCCACCATGGATTATAAGGATGACGATGATAAAATGGAGGAGGCCGGAGCAGCGGTGGTCACGGCCGGGGAGGCCGAACTGAACTGGTCCCGCCTCAGCGTGTCCACCGAGACGCTGGAGTCTGAGCTGGAGGCGCGGGGGGAGGAGCGGCGCGGGGCGCGGGAGGCGCTGCTGCGGCTGCTGCTGCCTCACAACCGTCTGGTGTCGCTGCCACGGGCGCTGGGCAGCGGCTTCCCGCACCTCCAGCTGCTGGACGTGAGCGGCAACGCGTTGACCGCGCTCGGGCCGGAGCTGCTCGCTCTGCGCGGCCTGCGCACGCTGCTGGCCAAGAACAACCGGCTCGGCGGGCCCAGTGCGCTGCCCAAGGGCCTGGCCCAGTCGCCGCTCTGCCGCAGC…
FLAG-LRRC58(C308A/C309A)	GCCGCCACCATGGATTATAAGGATGACGATGATAAAATGGAGGAGGCCGGAGCAGCGGTGGTCACGGCCGGGGAGGCCGAACTGAACTGGTCCCGCCTCAGCGTGTCCACCGAGACGCTGGAGTCTGAGCTGGAGGCGCGGGGGGAGGAGCGGCGCGGGGCGCGGGAGGCGCTGCTGCGGCTGCTGCTGCCTCACAACCGTCTGGTGTCGCTGCCACGGGCGCTGGGCAGCGGCTTCCCGCACCTCCAGCTGCTGGACGTGAGCGGCAACGCGTTGACCGCGCTCGGGCCGGAGCTGCTCGCTCTGCGCGGCCTGCGCACGCTGCTGGCCAAGAACAACCGGCTCGGCGGGCCCAGTGCGCTGCCCAAGGGCCTGGCCCAGTCGCCGCTCTGCCGCAGC…
FLAG-LRRC58(C319A)	GCCGCCACCATGGATTATAAGGATGACGATGATAAAATGGAGGAGGCCGGAGCAGCGGTGGTCACGGCCGGGGAGGCCGAACTGAACTGGTCCCGCCTCAGCGTGTCCACCGAGACGCTGGAGTCTGAGCTGGAGGCGCGGGGGGAGGAGCGGCGCGGGGCGCGGGAGGCGCTGCTGCGGCTGCTGCTGCCTCACAACCGTCTGGTGTCGCTGCCACGGGCGCTGGGCAGCGGCTTCCCGCACCTCCAGCTGCTGGACGTGAGCGGCAACGCGTTGACCGCGCTCGGGCCGGAGCTGCTCGCTCTGCGCGGCCTGCGCACGCTGCTGGCCAAGAACAACCGGCTCGGCGGGCCCAGTGCGCTGCCCAAGGGCCTGGCCCAGTCGCCGCTCTGCCGCAGC…
FLAG-LRRC58(C319S)	GCCGCCACCATGGATTATAAGGATGACGATGATAAAATGGAGGAGGCCGGAGCAGCGGTGGTCACGGCCGGGGAGGCCGAACTGAACTGGTCCCGCCTCAGCGTGTCCACCGAGACGCTGGAGTCTGAGCTGGAGGCGCGGGGGGAGGAGCGGCGCGGGGCGCGGGAGGCGCTGCTGCGGCTGCTGCTGCCTCACAACCGTCTGGTGTCGCTGCCACGGGCGCTGGGCAGCGGCTTCCCGCACCTCCAGCTGCTGGACGTGAGCGGCAACGCGTTGACCGCGCTCGGGCCGGAGCTGCTCGCTCTGCGCGGCCTGCGCACGCTGCTGGCCAAGAACAACCGGCTCGGCGGGCCCAGTGCGCTGCCCAAGGGCCTGGCCCAGTCGCCGCTCTGCCGCAGC…
FLAG-LRRC58(C331A)	GCCGCCACCATGGATTATAAGGATGACGATGATAAAATGGAGGAGGCCGGAGCAGCGGTGGTCACGGCCGGGGAGGCCGAACTGAACTGGTCCCGCCTCAGCGTGTCCACCGAGACGCTGGAGTCTGAGCTGGAGGCGCGGGGGGAGGAGCGGCGCGGGGCGCGGGAGGCGCTGCTGCGGCTGCTGCTGCCTCACAACCGTCTGGTGTCGCTGCCACGGGCGCTGGGCAGCGGCTTCCCGCACCTCCAGCTGCTGGACGTGAGCGGCAACGCGTTGACCGCGCTCGGGCCGGAGCTGCTCGCTCTGCGCGGCCTGCGCACGCTGCTGGCCAAGAACAACCGGCTCGGCGGGCCCAGTGCGCTGCCCAAGGGCCTGGCCCAGTCGCCGCTCTGCCGCAGC…
FLAG-LRRC58(C331H)	GCCGCCACCATGGATTATAAGGATGACGATGATAAAATGGAGGAGGCCGGAGCAGCGGTGGTCACGGCCGGGGAGGCCGAACTGAACTGGTCCCGCCTCAGCGTGTCCACCGAGACCCTGGAGTCTGAGCTGGAGGCGCGGGGGGAGGAGCGGCGCGGGGCGCGGGAGGCGCTGCTGCGGCTGCTGCTGCCTCACAACCGTCTGGTGTCGCTGCCACGGGCGCTGGGCAGCGGCTTCCCGCACCTCCAGCTGCTGGACGTGAGCGGCAACGCGTTGACCGCGCTCGGGCCGGAGCTGCTCGCTCTGCGCGGCCTGCGCACGCTGCTGGCCAAGAACAACCGGCTCGGCGGGCCCAGTGCGCTGCCCAAGGGCCTGGCCCAGTCGCCGCTCTGCCGCAGC…
FLAG-LRRC58(C331S)	GCCGCCACCATGGATTATAAGGATGACGATGATAAAATGGAGGAGGCCGGAGCAGCGGTGGTCACGGCCGGGGAGGCCGAACTGAACTGGTCCCGCCTCAGCGTGTCCACCGAGACGCTGGAGTCTGAGCTGGAGGCGCGGGGGGAGGAGCGGCGCGGGGCGCGGGAGGCGCTGCTGCGGCTGCTGCTGCCTCACAACCGTCTGGTGTCGCTGCCACGGGCGCTGGGCAGCGGCTTCCCGCACCTCCAGCTGCTGGACGTGAGCGGCAACGCGTTGACCGCGCTCGGGCCGGAGCTGCTCGCTCTGCGCGGCCTGCGCACGCTGCTGGCCAAGAACAACCGGCTCGGCGGGCCCAGTGCGCTGCCCAAGGGCCTGGCCCAGTCGCCGCTCTGCCGCAGC…
FLAG-LRRC58(C335A)	GCCGCCACCATGGATTATAAGGATGACGATGATAAAATGGAGGAGGCCGGAGCAGCGGTGGTCACGGCCGGGGAGGCCGAACTGAACTGGTCCCGCCTCAGCGTGTCCACCGAGACGCTGGAGTCTGAGCTGGAGGCGCGGGGGGAGGAGCGGCGCGGGGCGCGGGAGGCGCTGCTGCGGCTGCTGCTGCCTCACAACCGTCTGGTGTCGCTGCCACGGGCGCTGGGCAGCGGCTTCCCGCACCTCCAGCTGCTGGACGTGAGCGGCAACGCGTTGACCGCGCTCGGGCCGGAGCTGCTCGCTCTGCGCGGCCTGCGCACGCTGCTGGCCAAGAACAACCGGCTCGGCGGGCCCAGTGCGCTGCCCAAGGGCCTGGCCCAGTCGCCGCTCTGCCGCAGC…
FLAG-LRRC58(C335H)	GCCGCCACCATGGATTATAAGGATGACGATGATAAAATGGAGGAGGCCGGAGCAGCGGTGGTCACGGCCGGGGAGGCCGAACTGAACTGGTCCCGCCTCAGCGTGTCCACCGAGACCCTGGAGTCTGAGCTGGAGGCGCGGGGGGAGGAGCGGCGCGGGGCGCGGGAGGCGCTGCTGCGGCTGCTGCTGCCTCACAACCGTCTGGTGTCGCTGCCACGGGCGCTGGGCAGCGGCTTCCCGCACCTCCAGCTGCTGGACGTGAGCGGCAACGCGTTGACCGCGCTCGGGCCGGAGCTGCTCGCTCTGCGCGGCCTGCGCACGCTGCTGGCCAAGAACAACCGGCTCGGCGGGCCCAGTGCGCTGCCCAAGGGCCTGGCCCAGTCGCCGCTCTGCCGCAGC…
FLAG-LRRC58(C335S)	GCCGCCACCATGGATTATAAGGATGACGATGATAAAATGGAGGAGGCCGGAGCAGCGGTGGTCACGGCCGGGGAGGCCGAACTGAACTGGTCCCGCCTCAGCGTGTCCACCGAGACGCTGGAGTCTGAGCTGGAGGCGCGGGGGGAGGAGCGGCGCGGGGCGCGGGAGGCGCTGCTGCGGCTGCTGCTGCCTCACAACCGTCTGGTGTCGCTGCCACGGGCGCTGGGCAGCGGCTTCCCGCACCTCCAGCTGCTGGACGTGAGCGGCAACGCGTTGACCGCGCTCGGGCCGGAGCTGCTCGCTCTGCGCGGCCTGCGCACGCTGCTGGCCAAGAACAACCGGCTCGGCGGGCCCAGTGCGCTGCCCAAGGGCCTGGCCCAGTCGCCGCTCTGCCGCAGC…
FLAG-LRRC58(C339A)	GCCGCCACCATGGATTATAAGGATGACGATGATAAAATGGAGGAGGCCGGAGCAGCGGTGGTCACGGCCGGGGAGGCCGAACTGAACTGGTCCCGCCTCAGCGTGTCCACCGAGACGCTGGAGTCTGAGCTGGAGGCGCGGGGGGAGGAGCGGCGCGGGGCGCGGGAGGCGCTGCTGCGGCTGCTGCTGCCTCACAACCGTCTGGTGTCGCTGCCACGGGCGCTGGGCAGCGGCTTCCCGCACCTCCAGCTGCTGGACGTGAGCGGCAACGCGTTGACCGCGCTCGGGCCGGAGCTGCTCGCTCTGCGCGGCCTGCGCACGCTGCTGGCCAAGAACAACCGGCTCGGCGGGCCCAGTGCGCTGCCCAAGGGCCTGGCCCAGTCGCCGCTCTGCCGCAGC…

### Sheet: CDO1 expression vectors
Mutation	Insert Sequence in Cilantro2
CDO1	ATGGAACAGACCGAAGTGCTGAAGCCACGGACCCTGGCTGATCTGATCCGCATCCTGCACCAGCTCTTTGCCGGCGATGAGGTCAATGTAGAGGAGGTGCAGGCCATCATGGAAGCCTACGAGAGCGACCCCACCGAGTGGGCAATGTACGCCAAGTTCGACCAGTACAGGTATACCCGAAATCTTGTGGATCAAGGAAATGGAAAATTTAATCTGATGATTCTCTGTTGGGGTGAAGGACATGGCAGCAGTATTCATGATCATACCAACTCCCACTGCTTTCTGAAGATGCTACAGGGAAATCTAAAGGAGACATTATTTGCCTGGCCTGACAAAAAATCCAATGAGATGGTCAAGAAGTCTGAAAGAGTCTTGAGGGAAAACCAGTGTGCCTACATC…
CDO1(C76A)	ATGGAACAGACCGAAGTGCTGAAGCCACGGACCCTGGCTGATCTGATCCGCATCCTGCACCAGCTCTTTGCCGGCGATGAGGTCAATGTAGAGGAGGTGCAGGCCATCATGGAAGCCTACGAGAGCGACCCCACCGAGTGGGCAATGTACGCCAAGTTCGACCAGTACAGGTATACCCGAAATCTTGTGGATCAAGGAAATGGAAAATTTAATCTGATGATTCTCGCGTGGGGTGAAGGACATGGCAGCAGTATTCATGATCATACCAACTCCCACTGCTTTCTGAAGATGCTACAGGGAAATCTAAAGGAGACATTATTTGCCTGGCCTGACAAAAAATCCAATGAGATGGTCAAGAAGTCTGAAAGAGTCTTGAGGGAAAACCAGTGTGCCTACATC…
CDO1(C93A)	ATGGAACAGACCGAAGTGCTGAAGCCACGGACCCTGGCTGATCTGATCCGCATCCTGCACCAGCTCTTTGCCGGCGATGAGGTCAATGTAGAGGAGGTGCAGGCCATCATGGAAGCCTACGAGAGCGACCCCACCGAGTGGGCAATGTACGCCAAGTTCGACCAGTACAGGTATACCCGAAATCTTGTGGATCAAGGAAATGGAAAATTTAATCTGATGATTCTCTGTTGGGGTGAAGGACATGGCAGCAGTATTCATGATCATACCAACTCCCACGCGTTTCTGAAGATGCTACAGGGAAATCTAAAGGAGACATTATTTGCCTGGCCTGACAAAAAATCCAATGAGATGGTCAAGAAGTCTGAAAGAGTCTTGAGGGAAAACCAGTGTGCCTACATC…
CDO1(C130A)	ATGGAACAGACCGAAGTGCTGAAGCCACGGACCCTGGCTGATCTGATCCGCATCCTGCACCAGCTCTTTGCCGGCGATGAGGTCAATGTAGAGGAGGTGCAGGCCATCATGGAAGCCTACGAGAGCGACCCCACCGAGTGGGCAATGTACGCCAAGTTCGACCAGTACAGGTATACCCGAAATCTTGTGGATCAAGGAAATGGAAAATTTAATCTGATGATTCTCTGTTGGGGTGAAGGACATGGCAGCAGTATTCATGATCATACCAACTCCCACTGCTTTCTGAAGATGCTACAGGGAAATCTAAAGGAGACATTATTTGCCTGGCCTGACAAAAAATCCAATGAGATGGTCAAGAAGTCTGAAAGAGTCTTGAGGGAAAACCAGGCGGCCTACATC…
CDO1(C164A)	ATGGAACAGACCGAAGTGCTGAAGCCACGGACCCTGGCTGATCTGATCCGCATCCTGCACCAGCTCTTTGCCGGCGATGAGGTCAATGTAGAGGAGGTGCAGGCCATCATGGAAGCCTACGAGAGCGACCCCACCGAGTGGGCAATGTACGCCAAGTTCGACCAGTACAGGTATACCCGAAATCTTGTGGATCAAGGAAATGGAAAATTTAATCTGATGATTCTCTGTTGGGGTGAAGGACATGGCAGCAGTATTCATGATCATACCAACTCCCACTGCTTTCTGAAGATGCTACAGGGAAATCTAAAGGAGACATTATTTGCCTGGCCTGACAAAAAATCCAATGAGATGGTCAAGAAGTCTGAAAGAGTCTTGAGGGAAAACCAGTGTGCCTACATC…

### Sheet: LRRC58 Purification Vectors
Construct	Insert Sequence in pAC8 vector
StrepII-LRRC58(WT)	ATGGACTGGAGCCACCCGCAGTTCGAAAAATCCGCGGTCGACGAGAACCTCTACTTCCAGGGAATGGAAGAAGCGGGTGCGGCGGTGGTGACGGCAGGTGAGGCTGAACTTAATTGGAGCCGTCTGTCGGTGTCCACGGAGACATTGGAGTCTGAGCTTGAAGCTCGCGGTGAGGAGCGGCGCGGTGCTCGGGAGGCTTTGCTCCGGCTTCTTCTGCCTCACAATCGGCTTGTTAGTCTCCCTCGTGCTTTAGGTTCTGGTTTTCCACACTTACAGTTGTTGGACGTGTCGGGTAATGCTTTGACTGCTTTAGGGCCAGAGTTGCTGGCGCTGCGCGGCTTGCGCACATTATTGGCGAAAAATAATCGCCTGGGTGGGCCTTCCGCTCTCCCAAAAGGC…
StrepII-LRRC58(C319A)	ATGGACTGGAGCCACCCGCAGTTCGAAAAATCCGCGGTCGACGAGAACCTCTACTTCCAGGGAGGCGGCCGCATGGAAGAAGCGGGTGCGGCGGTGGTGACGGCAGGTGAGGCTGAACTTAATTGGAGCCGTCTGTCGGTGTCCACGGAGACATTGGAGTCTGAGCTTGAAGCTCGCGGTGAGGAGCGGCGCGGTGCTCGGGAGGCTTTGCTCCGGCTTCTTCTGCCTCACAATCGGCTTGTTAGTCTCCCTCGTGCTTTAGGTTCTGGTTTTCCACACTTACAGTTGTTGGACGTGTCGGGTAATGCTTTGACTGCTTTAGGGCCAGAGTTGCTGGCGCTGCGCGGCTTGCGCACATTATTGGCGAAAAATAATCGCCTGGGTGGGCCTTCCGCTCTC…
ELOB (WT)	ATGGATGTTTTTTTGATGATCCGCCGTCACAAAACTACAATCTTCACAGACGCGAAGGAGAGTAGTACTGTGTTTGAGTTGAAACGCATAGTGGAAGGAATCCTGAAGCGTCCTCCAGACGAGCAAAGGTTGTATAAAGATGACCAACTCCTTGACGACGGCAAGACACTCGGTGAGTGCGGTTTTACGAGCCAGACTGCACGTCCTCAAGCTCCGGCTACGGTAGGTCTGGCATTCCGCGCAGACGATACATTCGAGGCGCTGTGTATCGAGCCCTTCAGCTCTCCCCCGGAATTGCCAGACGTGATGAAACCTCAAGACTCCGGCTCAAGCGCAAATGAGCAGGCTGTACAGTAA
ELOC(WT)	ATGGACGGCGAGGAAAAGACCTACGGTGGTTGTGAGGGTCCCGATGCCATGTACGTCAAGTTGATAAGTTCAGATGGTCATGAGTTCATAGTCAAGCGTGAACATGCCCTTACGTCCGGCACGATTAAAGCAATGCTTAGCGGTCCAGGTCAATTTGCGGAGAATGAGACAAATGAAGTGAATTTCCGCGAGATACCCAGCCATGTTCTCAGCAAGGTCTGTATGTACTTCACCTATAAAGTTCGTTACACCAACAGCTCTACAGAAATCCCAGAATTTCCGATAGCACCAGAAATAGCCCTCGAGTTGCTCATGGCTGCAAACTTCTTGGACTGCTGA
CUL5(WT)	ATGGCCACGAGCAATTTGCTGAAGAATAAGGGTAGTCTCCAGTTTGAAGACAAGTGGGATTTTATGCGTCCTATAGTATTGAAACTTCTCCGCCAAGAATCTGTAACAAAACAACAATGGTTCGATCTGTTTTCCGACGTCCATGCTGTGTGCCTTTGGGATGATAAGGGTCCAGCGAAGATCCACCAGGCCTTGAAGGAAGACATTCTGGAATTTATTAAGCAGGCTCAGGCGCGCGTTTTGTCACATCAAGACGATACCGCACTCCTCAAAGCTTATATAGTCGAGTGGAGGAAGTTCTTTACGCAGTGTGACATTCTCCCAAAGCCATTCTGCCAACTCGAAATTACGTTGATGGGCAAACAAGGTTCTAATAAGAAATCAAACGTGGAGGATAGT…
FLAG-RBX2(WT)	ATGGACTACAAAGACGATGACGACAAGTCCGCGGTCGACGAGAACCTCTACTTCCAGGGAGGCGGCCGCATGGCCGATGTCGAAGACGGCGAAGAGACTTGTGCCCTAGCGTCACATTCTGGCTCGTCGGGATCTAAGTCGGGCGGCGACAAAATGTTCTCCCTAAAGAAGTGGAACGCTGTAGCCATGTGGTCCTGGGATGTGGAGTGCGACACTTGCGCAATCTGCCGAGTCCAGGTTATGGATGCTTGCTTGCGTTGCCAGGCTGAGAATAAGCAAGAGGATTGCGTGGTGGTATGGGGAGAATGCAACCACTCCTTTCACAATTGCTGCATGTCCCTGTGGGTGAAGCAAAATAACCGATGTCCATTATGCCAGCAAGACTGGGTGGTTCAGCGC…
FLAG-eGFP-LRRC58(WT)	ATGGACTACAAAGACGATGACGACAAGTCCGCGGTCGACGAGAACCTCTACTTCCAGGGAGGCGGCCGCGTGAGTAAGGGCGAGGAACTGTTTACTGGAGTCGTACCAATACTAGTAGAACTCGACGGCGACGTTAATGGCCACAAGTTCTCAGTTTCGGGCGAGGGCGAAGGTGATGCCACCTACGGCAAACTGACTCTGAAGTTCATCTGCACCACCGGCAAGCTCCCAGTTCCCTGGCCTACGCTTGTGACAACTTTGACGTACGGCGTCCAGTGCTTCAGCAGATATCCAGATCATATGAAACAACACGACTTTTTTAAGTCAGCAATGCCCGAGGGTTATGTCCAAGAACGTACAATATTCTTCAAGGATGACGGCAACTATAAGACCCGCGCG…
FLAG-eGFP-LRRC58(C319A)	ATGGACTACAAAGACGATGACGACAAGTCCGCGGTCGACGAGAACCTCTACTTCCAGGGAGGCGGCCGCGTGAGTAAGGGCGAGGAACTGTTTACTGGAGTCGTACCAATACTAGTAGAACTCGACGGCGACGTTAATGGCCACAAGTTCTCAGTTTCGGGCGAGGGCGAAGGTGATGCCACCTACGGCAAACTGACTCTGAAGTTCATCTGCACCACCGGCAAGCTCCCAGTTCCCTGGCCTACGCTTGTGACAACTTTGACGTACGGCGTCCAGTGCTTCAGCAGATATCCAGATCATATGAAACAACACGACTTTTTTAAGTCAGCAATGCCCGAGGGTTATGTCCAAGAACGTACAATATTCTTCAAGGATGACGGCAACTATAAGACCCGCGCG…
StrepII-Avi-CDO1 (WT)	ATGGACTGGAGCCACCCGCAGTTCGAAAAATCCGCGGTCGGCCTGAACGACATCTTCGAGGCTCAGAAAATCGAATGGCACGAAGGTGGAGGAGGTTCTGGAGAGAACCTCTACTTCCAGGGAGGCGGCCGCATGGAGCAGACTGAAGTGTTAAAGCCTCGCACTTTAGCCGACCTCATCCGCATCCTCCACCAGCTCTTTGCAGGCGATGAGGTTAACGTGGAAGAGGTTCAGGCTATTATGGAGGCATATGAGTCGGACCCAACCGAGTGGGCGATGTATGCTAAGTTCGATCAGTACCGTTATACGCGCAATCTGGTGGACCAAGGGAATGGCAAGTTCAACTTGATGATCTTGTGTTGGGGTGAAGGCCACGGTAGCTCTATTCACGACCACACC…
StrepII-Avi-CDO1 (H147A)	ATGGACTGGAGCCACCCGCAGTTCGAAAAATCCGCGGTCGGCCTGAACGACATCTTCGAGGCTCAGAAAATCGAATGGCACGAAGGTGGAGGAGGTTCTGGAGAGAACCTCTACTTCCAGGGAGGCGGCCGCATGGAGCAAACCGAAGTGCTAAAGCCCCGTACTCTAGCTGACCTGATCAGAATCCTCCATCAGCTCTTCGCCGGCGATGAAGTTAATGTCGAGGAGGTCCAGGCGATTATGGAGGCTTATGAGTCCGACCCTACGGAGTGGGCCATGTACGCAAAGTTCGACCAGTATAGGTATACTAGGAACTTGGTAGACCAAGGCAACGGAAAATTTAACCTGATGATCCTGTGTTGGGGTGAGGGTCATGGATCAAGTATTCATGACCATACC…
FLAG-CDO1(WT)	ATGGACTACAAAGACGATGACGACAAGTCCGCGGTCGACGAGAACCTCTACTTCCAGGGAATGGAGCAGACTGAAGTGTTAAAGCCTCGCACTTTAGCCGACCTCATCCGCATCCTCCACCAGCTCTTTGCAGGCGATGAGGTTAACGTGGAAGAGGTTCAGGCTATTATGGAGGCATATGAGTCGGACCCAACCGAGTGGGCGATGTATGCTAAGTTCGATCAGTACCGTTATACGCGCAATCTGGTGGACCAAGGGAATGGCAAGTTCAACTTGATGATCTTGTGTTGGGGTGAAGGCCACGGTAGCTCTATTCACGACCACACCAATTCTCACTGCTTTCTCAAGATGTTGCAAGGCAACTTAAAAGAGACGTTATTTGCCTGGCCGGACAAAAAG…
