## Supplementary material for "The mechanism of cysteine sensing by LRRC58": Table S4

### Sheet: Sheet1
Cysteine	Source Protein	Modified Sequence	M/Z	Charge	Apex_rt_s	Apex_rt_min	RTRange (sec)	4C_1 Apex Ion Mobility	IM_start	IM_end	top transition m/z
Non-Cys	LRRC58	DLTYDPPTLLELAAR	844.449	2	2276.33	37.9388	150	1.108	0.958	1.258	1080.64
Non-Cys	LRRC58	EILNLIHLEELSLR	564.661	3	2167.32	36.122	150	0.884	0.734	1.034	725.427
Non-Cys	LRRC58	LSVSTETLESELEAR	832.423	2	1801.64	30.0273	150	1.112	0.962	1.262	833.404
C319	LRRC58	FVDFC[57.0215]GK	436.702	2	954.226	15.9038	150	0.788	0.638	0.938	626.258
C119	LRRC58	GLAQSPLC[57.0215]R	501.264	2	798.345	13.3058	150	0.848	0.698	0.998	632.319
C131	LRRC58	SLQVLNLSGNC[57.0215]FQEVPASLLELR	1294.18	2	2482.62	41.3769	150	1.348	1.198	1.498	898.534
C296	LRRC58	YLGSASNC[57.0215]PNPK	654.306	2	485.395	8.08992	150	0.926	0.776	1.076	1031.45
C170	LRRC58	ALQTLSLGGNQLQSIPAEIENLQSLEC[57.0215]LYLGGNFIK	1311.35	3	2515.43	41.9239	150	1.216	1.066	1.366	635.352
C197	LRRC58	EIPPELGNLPSLNYLVLC[57.0215]DNK	1199.62	2	2370.09	39.5015	150	1.308	1.158	1.458	1078.56
C301,308,309	LRRC58	C[57.0215]GGVYFDC[57.0215]C[57.0215]VR	696.778	2	1108.95	18.4824	150	0.954	0.804	1.104	1019.4
K111	LRRC58	LGGPSALPK[114.0429]GLAQSPLC[57.0215]R	646.019	3	1378.38	22.973	150	0.83	0.69	0.99	670.86
